# Carboxylic Acids that Drive Mosquito Attraction to Humans Activate Ionotropic Receptors

**DOI:** 10.1101/2022.10.20.513041

**Authors:** Garrett Ray, Robert M. Huff, John S. Castillo, Anthony J. Bellantuono, Matthew DeGennaro, R. Jason Pitts

## Abstract

The mosquito, *Aedes aegypti*, is highly anthropophilic and continues to transmit debilitating arboviruses within human populations. Female mosquitoes are attracted to sources of blood by responding to odor plumes that are emitted by their preferred hosts. Acidic volatile compounds, including carboxylic acids, represent particularly salient odors driving this attraction. Importantly, carboxylic acids are major constituents of human sweat and volatiles generated by skin microbes. As such, they are likely to impact human host preference, which is a dominant factor in disease transmission cycles. A more complete understanding of mosquito host attraction will necessitate the elucidation of molecular mechanisms of volatile odor detection that function in peripheral sensory neurons. Recent studies have shown that members of the variant ionotropic glutamate receptor gene family are necessary for physiological and behavioral responses to acidic volatiles in *Aedes*. In this study, we have identified a subfamily of variant ionotropic receptors that share sequence homology across several important vector species and are likely to be activated by carboxylic acids. Moreover, we demonstrate that selected members of this subfamily are activated by short chain carboxylic acids in a heterologous cell expression system. Our results are consistent with the hypothesis that members of this receptor class underlie acidic volatile sensitivity in vector mosquitoes and provide a frame of reference for future development of novel mosquito attractant and repellent technologies.
