## Supplemental Table 1 for "Carboxylic Acids that Drive Mosquito Attraction to Humans Activate Ionotropic Receptors"

### Sheet: Sheet1
Group	Compound	CAS	Supplier	Purity
Indoles	indole	120-72-9	Alfa Aesar	0.99
Indoles	3-methylindole	83-34-1	Acros Organics	0.98
Indoles	indole-3-carboxyaldehyde	487-89-8	Acros Organics	0.97
Indoles	methyl salicylate	119-36-8	Acros Organics	0.99
Indoles	methyl indole-3-carboxylate	942-24-5	Alfa Aesar	0.99
Indoles	2,3-dimethylindole	91-55-4	Alfa Aesar	0.97
Indoles	2- methylindole	95-20-5	Acros Organics	0.98
Ketones	(+/–) camphor	76-22-2	Alfa Aesar	0.96
Ketones	6-methyl-5-hepten-2-one	110-93-0	Alfa Aesar	0.98
Ketones	acetone	67-64-1	Fisher Chemical	0.995
Ketones	cis-jasmone	488-10-8	Alfa Aesar	0.94
Ketones	coumarin	91-64-5	Acros Organics	0.99
Ketones	cyclopentanone	120-92-3	Acros Organics	0.99
Ketones	ethyl acetate	141-78-6	Fisher Chemical	0.98
Ketones	isophorone	78-59-1	Acros Organics	0.97
Ketones	L-(–)-carvone	6485-40-1	Acros Organics	0.99
Ketones	L-(–)-frenchone	7787-20-4	Acros Organics	98+%
Ketones	4-ketoisophorone	1125-21-9	TCI	0.98
Ketones	geranyl acetone	689-67-8	Alfa Aesar	0.97
Alcohols#1	2-propanol	67-63-0	Fisher Chemical	0.995
Alcohols#1	4-tert butylphenol	98-54-4	Alfa Aesar	0.99
Alcohols#1	DL-menthol	89-78-1	Acros Organics	0.99
Alcohols#1	farnesol	4602-84-0	Acros Organics	0.96
Alcohols#1	glycerol	56-81-5	Fisher Chemical	0.99
Alcohols#1	o-cresol	95-48-7	Acros Organics	0.99
Alcohols#1	p-cresol	106-44-5	Acros Organics	99+%
Alcohols#1	n-butanol	71-36-3	Fisher Chemical	99+%
Alcohols#1	ethanol	64-17-5	Acros Organics	0.995
Alcohols#1	methanol	67-56-1	Fisher Scientific	0.998
Alcohols#2	(R)-(–)-linalool	126-91-0	Acros Organics	0.95
Alcohols#2	(+/–)-linalool	78-70-6	Alfa Aesar	0.97
Alcohols#2	1,8-cineole	470-82-6	Acros Organics	0.99
Alcohols#2	1-hexanol	111-27-3	Alfa Aesar	0.99
Alcohols#2	1-octen-3-ol	3391-86-4	Acros Organics	0.98
Alcohols#2	anisole	100-66-3	Acros Organics	0.99
Alcohols#2	cis-3-hexen-1-ol	928-96-1	Acros Organics	0.98
Alcohols#2	cyclohexanol	108-93-0	Alfa Aesar	0.99
Alcohols#2	hexanal	66-25-1	Alfa Aesar	0.98
Alcohols#2	isoeugenol	97-54-1	Acros Organics	0.98
Alcohols#2	trans-2-hexen-1-ol	928-95-0	Acros Organics	0.96
Alcohols#2	trans-2-hexenal	6728-26-3	Acros Organics	0.99
Lactones	alpha-angelicalactone	591-12-8	Alfa Aesar	0.98
Lactones	delta-dodecanolactone	713-95-1	Alfa Aesar	0.98
Lactones	delta-nonanolactone	3301-94-8	Alfa Aesar	0.98
Lactones	delta-octanolactone	698-76-0	Alfa Aesar	0.97
Lactones	delta-tetradecanolactone	2721-22-4	Alfa Aesar	0.98
Lactones	delta-valerolactone	542-28-9	Alfa Aesar	0.98
Lactones	gamma-octanolactone	104-50-7	Alfa Aesar	0.98
Lactones	gamma-undecalactone	104-67-6	Acros Organics	0.98
Lactones	gamma-valerolactone	108-29-2	Alfa Aesar	0.98
COOHs	acetic acid	64-19-7	Fisher Chemical	0.997
COOHs	decanoic acid	334-48-5	Acros Organics	0.99
COOHs	glycine	56-40-6	Fisher Chemical	99+%
COOHs	heptanoic acid	111-14-8	Acros Organics	0.98
COOHs	hexanoic acid	142-62-1	Acros Organics	0.99
COOHs	isovaleric acid	503-74-2	Acros Organics	0.99
COOHs	(L)-(+)-lactic acid	79-33-4	Acros Organics	0.9
COOHs	linalyl acetate	115-95-7	Acros Organics	0.95
COOHs	linoleic acid	60-33-3	Acros Organics	0.99
COOHs	n-nonanoic acid	112-05-0	Acros Organics	0.97
COOHs	octanoic acid	124-07-2	Acros Organics	0.99
COOHs	undecanoic acid	112-37-8	TCI	0.98
COOHs	dodecanoic acid	143-07-7	Alfa Aesar	0.99
Terpenes	(–)-alpha-pinene	7785-26-4	Acros Organics	0.98
Terpenes	(–)-limonene	5989-54-8	Acros Organics	0.96
Terpenes	(+)-nootkatone	4674-50-4	Alfa Aesar	98+%
Terpenes	(1S)-(–)-beta-pinene	18172-67-3	Acros Organics	0.98
Terpenes	alpha terpineol	98-55-5	Acros Organics	0.97
Terpenes	citral	5392-40-5	Acros Organics	0.95
Terpenes	citronellol	106-22-9	Acros Organics	0.95
Terpenes	geranyl acetate	105-87-3	Alfa Aesar	0.98
Terpenes	N,N-diethyl-m-toluamide	134-62-3	Acros Organics	0.98
Terpenes	trans-cinnamaldehyde	14371-10-9	Acros Organics	0.99
