## Supplemental Table 2 for "Carboxylic Acids that Drive Mosquito Attraction to Humans Activate Ionotropic Receptors"

### Sheet: Sheet1
Species	Receptor	Vectorbase ID	genome location (strand)	new annotation sequence	length (aa)
Ae. aegypti	AaegIR8a	AAEL002922	chr1:85989081-86003639 (-)	MWRIVVQWLILELSIGYSGIAAQNSSAVFDENGNLVIGIVVVHEREQPEVPALTSHAIRSFLGGQNGVSVFDYYIVYNREHVVFTDNAELCSALNRGVSVIVDFTWTDSNRIMTAANNFNVPYIHADVSSQTFLKVMENYLRARGANDVVHIFDSTEAADSAIYFLITESQLRTIIFDCLSDTSIARIKAVRPYPSFYTIIAKTADMNALFKRALAHGLVMKTEKWNLMFLEPNTEAFEYHEMYQTMSRLMLDNSTCCMLMNLEGDCACPSGFKPWEAHLGNVVTSVLQKIQLGQLPLVTQQDCSGIESTNGSNNGYDIMMDLRSDSRFWMPDGSRMLRYNLNVSIWTSVDDNGSAAIHLGTIEKGDVVPFVGQKIKPTKRYFRVGTTESIPWAYRKRD…	913
Ae. aegypti	AaegIR31a1	AAEL013153	chr2:374038175-374050744 (-)	MNPLLLVLITATAVCCINIQLVKDFLKFKQSKSVVLFLCDPFESRTIFTTLNDDRMFVKITNMKSQSFHLPTILTPNAYARTSFIFDYGCEPYLEILEKFSDQQYFNLTYSWLFTTAEKSSPIQLMNSFSHLNGVQMNSDITVALPKNASDESFDLLAVYSPGRHLCKDTYQYKYGEWNMKNGVIVVPGFSIYNERADFKGLRLRGVTVIDRNNVTSEDVDRILSAAGRQQGVVLFIKYHYAILAILRDYHNFTIHYRIARGWAGRLKSGFRLGLLGIMARNEADVATTGILHRTNRHAEFDFIHFSWEFTTGFLYRMTPQLRDSSGSGSFWTPFDGMVWLASAVTVITVLFVLKLVLLIISKIKLYEPTRNGPFMSYIVDVIATIAQQGSSNQVSGRI…	635
Ae. aegypti	AaegIR31a2	AAEL013155	chr2:374061615-374109487 (+)	MWSHQLFLGIFFCLHTYAFNTDFVVDFLNMKQSKSVVIFHCNERESMRYTNISSRFINIAKSKNLLATEVLPQGYYGRTACIFDYSCNESLVVLQKFSVNRYFNITYSWLFLSIDNSIIDEKEILHKLDAIQMNSDVTVGKPIIMTNETNYELEDVHTIGKHLCKDVFHIIYGKWNPSDGLVIDRSYNRYYARGNFGGIQLRGATIIDRDNVTGDDVDNILSVPGSEPGIVVFVKYHYALLNFLRNYHNFTIKYRVARGWSGRLKSGYRLGVVGILARNEADVAATGIFQRINRHAEFDIIHQSWEFKSGFIYRITPELTNAAGGGDFFKPFGSSVWIALLLTLLLIVIVLKLSGTLLFKTFQNELNLSWAAYIAIVVGTLSQQGIPGIISPRFSLKVA…	634
Ae. aegypti	AaegIR75d	AAEL021712	chr3:155773608-155776097 (+)	MEVTKLYYLCIIFQLHLIVKGIEWNNFFEVSNTYFKARHVKLLTVVNCFNTVDNFQLTKNYLEAGFFVRIIERFDHFNVSGNGNSGVVVDGSCETKMRQLLTISSLNEFMQTNIFWLFLEEVHESDKLEVPDTIRTRYNDDFRHVEALPGSSVAVGVFQSSWRLFDVHKKHSKGSLIFKDICYHGRNLMESTNMQRALLRFNKNLKERRNLRGYRMPTAIAITSPEKHTGINDMSDTFHDLYAKSTFPLIKELMYDVNFTINMIQVDLGGWKINGTFNGLMGLLANRTVELVAMGVLMRSERMEVSDYITVAFLLKTCFIFKQPPLSLVSNIFELPFSGQVWLSCLGFIIVCWITMMSVRFFARRENLTPGDSLTFIIGTMCQQDINLSAHFNSTKFLF…	644
Ae. aegypti	AaegIR75e3	AAEL010775	chr2:305001787-305006198 (+)	MSLLFEPSFVINFLVSYFSVVARLNYVTVLNCWDLKDNRDLIANLSSVVKFVHLVDLNDATLDLEQQAERIVSRNQINLGVFIEYGCPMSRQMIVECASRRCFTSTTHWVMLDRYVNSSVFTAMEDIDLYVDAEVKILGRQNETELNLYDVYNNGLSLGGKVKVSFDREVHEDLNGKVVIGESALASKLKYQNRDDLSDITFKIAMVSQSFPHTNGGFGHILEFFESYKQPEADVAARIGYMLLKAIQETLNFRIDFEHYRQTPQNESEKSFYEAVQDRKVDLSIFGVASNHMADLTCLQSFMAYRSSFIFRTPITNSLTNNIFTQPFAKETWLTVALTVMLGAVAVKINFFAEEHLEQDNEYHEHYSLYTMFMETLASFCQEGCEFINRSSPGRLSQM…	621
Ae. aegypti	AaegIR75i	AAEL013198	chr3:84259678-84263330 (-)	MKAFLKTLCLFSYMFAASSFVEHSLISGFTSHKTINAIIMFHCGPSESIASLYAYSKSFLSIYVPSTTFYTNHYRFMSTGDHRFGLIADLSCPSTKDLLQFCSDRSYFNESYRWLLVNGVDSNYTFSYLESLNLNIDTHLTLAIRNLDQVEGSYELFEVYGTIRRRGGKNHVVKVGFENSGTGISLDRTHNNLAKSRTCLDGLPLRAVVTTPQRKNYMKSSFIEDYLLNLDPPRSFSSDRLGYQMSVLLSEFLKFRIQLIIADDWHFNEIDTNSSKGVIGQLQNNLVDFSIAPLSLRTESVAAFDVIMPITATRVMIVFRHPKNSFTRNIFLLPFRNTVWAAVSTIMIVACTFLLVDLYIKTRTNFYETCEILLTVLGFLGRQPMTSGIDLASARIVII…	628
Ae. aegypti	AaegIR75k1	AAEL014089	chr2:17051718-17060194 (+)	MRSPAAIIVFLAFSMSVEASTSDLITVATDLIQCLKLPVQISVISCWSESDKLRFWKEINSFTAVRFSSENQVNLPWSDRDQHQSLLVIDADCSKSKDLLRSAGQLLYNRVKWIIINSKNLNCRKFLKFFDDLKLLISNEVYYICEADGVQGFAIKQVYRLSLATEVIEETFGYWNKGMIVNLQHIKHSSVRRQNLKHFKLRASVVITHNETLNHLEDYREKHVDTITKKNYFLTKYLAEDLNATLKFSYVNSWGYRNPKSGKFSGMIGELQNDLADLGGTALFLTADRIKEIDYLSMTTPTRAKFIFRSPKLSFTDNVFLLPFSAPVWVCIISFIVLSGVLLLIIMKVELRCTNVRYGNVIRPNLMDTVMNMFGTSCQQGSYLEPKSLPAKCLILLSL…	624
Ae. aegypti	AaegIR75k2	AAEL024757	chr2:17103390-17136868 (+)	MKFPTVILVLLVLSKSVVTTNYDLITATSNLIEHLQLPVQVTVLSCWSESEKLQFWSGLNSFTSVRFFTENQVNLPWNDRNQHQNLLVIDAGCSKSKNLLRSAGQLLYYRVKWIIINNKTSKCEQFLKFFDNLQVLISSEVYYICEENGVQGFAIKQVYRLSLTTELIEETFGFWNKGVIVNSQFSKYSSVRRHNLNHYKLRASIVITHNETVNHLEDYSEKHVDAVTKSNYFLTKHVAQDLNATLKFSYVNTWGYRNPETGKFSGMIGELQSDLADLGGTALFLTADRIKEIDYLSMTTPTSVKFIFRSPKLSFTDNVFLLPFSATVWVCIISFIVLSGVLLLIIMKVELRCTRVRYQNIVRPNLIDTVMNMFGALCQQGSYVEPKSLPSKCLILLSL…	622
Ae. aegypti	AaegIR75k3	AAEL023538	chr2:17083349-17090896 (+)	MRSPAAILVLLAFSKSVVASTSDLITATSDLIQCLKLPTQVSVLSCWNESDKLRFWREINSYKTVRFFSENQGNLPWNDPHQHQNLLMIDAGCPKSKELLQSAGQLLYNRVKWIVINRINLNCTKFLKFFDDLQVMISNEVYYICEADGFQGFAIKQVYRLSLTTEVIDETFGFWNKGMIVNLQNIKQSSVRRRNLNGLKLRGSVVVTHNETLKHLEDYREKHVDTITKMNYILTKHLAQDLNATLKFSYVNSWGYRHPETGKFNGMIDELKNDLADLGATALFMTADRIKEIDYLSMTTQSRVKFIFRSPKLSFTDNVFLLPFSASVWICIISFIVISGVLLLIIMKVELRCTNVRYGNVIRPNVMDTVMNMFGTSCQQGSYLEPKSLPAKCLILLSL…	624
Ae. aegypti	AaegIR75l	AAEL023890	chr2:66492675-66512051 (-)	MAEKSRWFLLVSCCFISVQSEAEVVPDILSTIKCPLKVTLMTCWDYSEKVKYFNALNDRYLTSFFDDHISQFVEDINDHQTFLIVDINCPNTRHLLAAAGKLLYIKYRWLILNTGLSEMNHLSPEEQKQLFLDKLVDLPLLISSEIFLLIKEQDGLYRIGQIFKQSTDAPLDVEPLGTWSNGSMVDNRRTQVTSIRRLNLNGHTLKASLVITNPDTLHHLTDYKDKHIDTITKVNYILTNCLVQYYLNARVNYSIVSTWGYFNTTTKRWDGMIGELSQNVADLGASPLFFTTDRIAVIEYVAMTSATRSKFIFRSPKLSYTENVFLLPFDDLVWICTAMVIFLASCLLVITARAEWRVPLTVDDPSDGSILRASLRDTLLMIYGATCQQGSSTLPRSFS…	639
Ae. aegypti	AaegIR75m	AAEL019948	chr2:305057319-305064085 (-)	MADLAVVTELLLSYFSAINLNYITFFHCWNFEESHDFVKRFSSSAKFVDMVNMNEDAFNSMHQAKRISSRFRTKVGMALDYECAGSDEVILKCIDHNCFSTSTFWIMIDRKRNQTVFDFLSAVDLYVDAEVKVLTRNGMYDVYNNGRPLGGQLNVTLDRDIISDTNRLGPSRFAGKPKYEHRRTLSDLTLRVGTVSQRFPRLNNSIELVVTHLESDKDRHMDHAVRFGHRLIKALQATLGYNVHYIHYDRWTFNDSTGGILGALVNKDIDLSSTGLMTKIKRMEHLASVLSYMTFELMFIFKTPESTQLTDNAFIRPFSTSVWLMILLTIVLGSIAFKLNFTAETILQQNFKPTENPPFFNLIVEFLGNYCQQGSQYMPDSLSGRAMQLFMLLCTLMVY…	625
Ae. aegypti	AaegIR75n	AAEL019949	chr2:305020186-305026465 (-)	MADLAVVTELLLSYFSATNLNYITFFHCWNFEESHDFVQRFSSSAKFVDMVNMNEDAFNSLHQAKRISSRFRMKVGMALDYECAGSDEVILKCIDHNCFSTSTFWIMIDRKRNQTVFDFLATVDLYVDAEVKVLTRNGLYDVYNNGRPLGGQLNVTLDRDIIPDTNRLGPSRFAGKPKYEHRRTLSDLTLRVGTVSQRFPRLNSSIELVVTHLESDNDRHMDHAVRFGHRLIKALQATLGYNVHYIHYDRWTFNDSTGGILGALVNKEIDLSSAGLMTKIKRMEHLASVLSYMTFELMFIFKTPESTQLTDNAFIRPFSSSVWLMILLTIMLGSIAFKLNFTAETVLQENFKPSENPSFFSLIVEFLGNYCQQGSQYMPESLSGRAMQLFMLLCTLMVY…	625
Ae. aegypti	AaegIR75o	AAEL014086	chr2:16955626-16966544 (-)	MNTYKTYRRVETVATFNETMKLYMVPLMLYVCSCTQASNYQMQVIRDLLYQFRRSKVLLKTCGDSEEQVVFHKLMNLRNEEIEFKYFGVLHKNVSHRTVTIMDLSCHNFSEEYNETMQKFKWILFDSHAVNQNATDVAIPQLIHSEVFLITENANHYNIWQFSKLFPTYPTTRQLYASWRLDSVPHLQLNSEVFADRWNLQGARLKASVVCSSSEINTSAKADKAVTTALANILNASVTFHCTPNWKQGLIHDLRTGSTDLGATPSYMTPDRLKSVQFLAMTGPLNYKFIYRSPKLSYTDNVFLLSFHDRVWMSIGAVILLATALQLIITHFEPDHPGQLGVSDALLNMIGIASQQEALINPQSVSSRTLNIVMLISLMFLYICFSANIVALIQSPTAR…	599
Ae. aegypti	AaegIR75p	AAEL026420	chr3:84233071-84236019 (-)	MRSSIGLLLICGLSKAAINFDLFKDFLRWQHLKFVTVFHCLDQSDDVLNLYHKIGRSYSEKVHFEDISYFTEATWNHKHVMRYDYNNLGVSVDLDCPATEKLFEVVSNNEYFNASYYWLMFANGSLEESACLLGKQNLNIDAKVTLVVDQRVQHNVFDVYDVFSPAIKRGAALNTTLMGNWSHEGGFTITVNQTEYERRIDFAGISLKTAVLTLDQLHHATLMQLLTKQGTIRSYSLHRLGYRFLEFLLEKHNFSVQFIRINDWGFTSTDGYSSFGLVGQMGAKKVDFLINSLAYQPERVGVMDYTITIGVSKMLIVFRHPQKNEGRYFFLKPFRAELWIAIIGLNVVATLVVCMTYRSKSIKEYDDPRSNDDRRLAWLTVFGILFQQGTSSTVSFSST…	635
Ae. albopictus	AalbIR8a	AALFPA071841	SWKY01000006: 15184990-15219000 (-)	MWWSKRLAVQWLILKFCIGYGEIAAQNSSAVFDENGNLMIGLVVIHEREQPEVPALTSQAIRSFLAGTSGVSIFDYYIVYNREHVVFTDNPELCSAMNRGVSVIVDFTWTDSNRIMTAANNFNVPYIHADAFSQTFLKVMENYLRARGANDVVHIFDSTEAADSAIYFLITESQLRTIIFDRLSDTSIARIKAVRPYPSYFTITAKTSEMNALFRKATAHGLVLKPDKWNLMFLEPNTDGFEYHDLYPTMSRLMLDNSTCCMLLNLDSDCKCPAGFKPWEAHLGNVVTSVLEKIRLDQHPLLSQDDCSVDESANRSNNAYDIAKDLRMDARFWMPDGSRMLRYNMNVSIWTSTEEDNSDAIQLGTIEKGEVMPFDGQKIKPTKRYFRVGTAESIPWAYR…	916
Ae. albopictus	AalbIR31a1	AALFPA075973	SWKY01000005: 30770002-30776002 (+)	MNPLVLVLAIASAVCGINVLLVKDFLKLKQSKSAVLFLCNPPESRTIFTSLNDDNMFVKIVDLNSQLFDSYAILPLQVYARTSFVFDYGCDSYLEILDKFSDHRYFNLTFSWLFTTSDKDSPMQLENFFSHSKGIQMNSDITMALQKRGSAGVFELYGVYSPGKHLCRDIYQFKYGEWNEMNGMDIAPGFSFYKSRTNFKGLRMRGVAVIDCDNVTSDDVERILSTPGREPGVALFIKYHYSLLTILRDYHNFTFHYRITRGWAGRLKSGYRLGLLGVLQRNEADIASTGILHRRNRHDEFDFIHFSWEFTTGFLYRITPQLRDSSGTGSFWSPFDGLVWLSSAITVVAVLVVLKLTIAQQGVSNQVSGLVSIRIIIFSLLFLTLLLYNYYTSSVVGGL…	593
Ae. albopictus	AalbIR31a2	AALFPA044322	SWKY01000005: 30749504-30753002 (-)	MWPHPLFLGIFLCPHIDAFNTDFIVDFLKVKQSKSAVFFHCAYRMYRVMMEMNLSLRFINIGKSTHLEVLEVLPQRNYARTTCIFDCSCGGSLELLKKFSEQRFFNTTYSWLFLDDDGSSGDGREILSKLEGIQINSDVTSVKQITFENETSYELQDVYTIGKHLCKDVYHTTYGQWNAIDGLVFVPNYNRYYTRGNFGGLQLRGTTVIDRDNVTGADVDSILSIPGSEPGIVVFVKYHYALLDFLRHYHNFSIKYRVARGWAGRLKTGYRLGMLGILGRNEADVAATGIFQRINRHAEFDIIHQSWEFRAGFIYRITPELSNAAGGGDFFKPFDSSVWIATSLMVLLIVVILKLSGFLIFKTFENELNLSWAAYIVVVIGTISQQVLSSLLMLVLVVY…	622
Ae. albopictus	AalbIR75d	AALFPA040844	SWKY01000063: 3122000-3125000 (-)	MAKLCFLCIFLSLNATVLGLGWKDFSEVSSAYFKARHIKLVTVINCFQPEANFQLMKNYLDAGFYVHIVEKFDRFNVSGNGNSGVAVDASCEDKMRDLLALNSLNEFMQTNIFWLFMEEVSDSVESKSGIPDTIRTRYNEDFRHVDVLPGSRVVIGIFQSSWKLFDVHKKHVKGGLTFKEVCYHGRNLMELSNMHRALLRLDRNSKERKNLRGYAMPTGVAITSPEKHTGISDVSDTLHDLFAKANYPLIKELTYDMNFKLNLIQVDQGGWKTNNTFTGLMGLFLNRTVELGAMGNLMRSERMEVADFTIVTLLLKTCVIFKQPPLSLVSNIFELPFSGEVWLSCLGFILICWVIMMSFRFYSKQELLTPGDALTFIIGTMCQQDIYLTAHFNSTKFLF…	644
Ae. albopictus	AalbIR75e	AALFPA056866	SWKY01000002: 73810307-73812369 (-)	MGSLNVILVLLVLSKTVLGSSPDHISAVSDLIHCLKLPVQVSVLSCWSESEKFQFLKEINAIAAVRFSIEDQQNLPWNDRNLHQNLLVIDVGCPRSKELLRSAGQLLYYRVKWIAVNINDPDCVKFLKFFGDLQILISNEVYYICREDGVQAYQIKQVYRRSLATELIEETFGYWNRGMIVNLQHPKHSVVRRRNLSRFKLRASVVITHNETLNHLEDYREKHVDTITKKNFFLTKYLAQDLNATLQFSYVNSWGYRDVKTGKFSGMIGELQNDQADLGGTALFLTADRIKEIDYLSMTTPTRAKFIFRSPKLSFTDNVFLLPFSGTVWLCIISFIVLSAILLLIILKVELRCTNVRYGHVIRPNLMDTVMNMFGTSCQQGSYLEPKSLPAKCLILLSL…	627
Ae. albopictus	AalbIR75e3	AALFPA066866	SWKY01000008: 4158001-4162999 (-)	MSVLFEPSFVINFLVSYFSTVVQLDYITIFNCWDLKDNRDLIGNLSRAAKFVQLMNLGDETLDLEQQMNRILWRNRTNLGVFLEYGCPMSGQLLVECASRRCFTSTTFWVMLDRYVNNSVLLDMDDIDLYVDAEVKILTKQNDDELRLYDVYNNGLSLGGKLKVLHDREVFEHQNGKVNFGESKLGVKLKYQNRENLSDITMRVAIVSQLFPLSNDAVNHILEFFESYKQPEEDVAARMGYMLVKAIEGNLNFRIEWEHYNLKPGNESYKRNSDAVRDQQAHLSIFEVANLNMDDLTCLQNFMAYRSMFIFRTPVSNSLTNNIFTQPFAMETWFTVALTILIGAVAVKINFMTEEHLEQDVREFHEHFSLYTMCMESLANFCQEGCEFINRSSPGRLSQ…	622
Ae. albopictus	AalbIR75e4	AALFPA065833	SWKY01000008: 4169734-4183217 (-)	MAETAIVSQLLLSYFSAVNLSYLTLFNCWNSKESYEFVRSFSNQAMFVDMVNLNKGVFDSAEQAERITNRFRTNVGVVLDHACNGRDEIIQKCIDYKCFSTSTFWLIIDWQRNQTVFNFLENVNLYVDAEVKVLTRNGLYDVYNNGRPLGGQLNVTLDRDINLETNRLGPSRFAGKPKYEHRRTLTDLTLRVGTVSQRFPRLNNSIEQVVTHLESDKDRHMDHAVRFGHRLIKALHATLLYKVHYIHYDRWTFNDSTGGILGALVNKEIDLSSTGLMTKIKRMEHLASVLSYMTFELMFIFKTPESTQLTDNAFIRPFSTNVWLMILLTIVLGSIAMKFSFSAEYKLRDILRARENPPFLSLIVEFLGNYCQQGSQYMPESLSGRAMQLFMLLCTLMVY…	625
Ae. albopictus	AalbIR75f1	AALFPA040520	SWKY01000008: 8265000-8268000 (-)	MSVLFEPSFVISFLVSYFSTVVQLDYITIFNCWDLKDNRDLIGNLSRAAKFVQLVNLGDETLDLEQQTNRILWRNRTNLGVFLEYGCPMSGQLLVECASRRCFTSTTFWVMLDKYVNNSVLLDMDDIDLYVDAEVKILAKQNDDELRLFDVYNNGLSLGGKLNVLLDREVFEHQNGKVIFGESKLGVKLKYQNRENLSDITLRAAIVSQLFPVFNDAVNHILEFFESYKQPEKDVAARMGYMLLKAIEGNLNFRIEWEHFSLKPGNKSYKSNSDAVRDQQADLSIFGVANLNMDDLTCLQNFMAYRSMFIFRTPVSNSLTNNIFTQPFAMETWFTVALTILIGAVAVKINFMTEEHLEQDIEEFHEHFSLYTMCMESLANFCQEGCEFINRSSPGRLSQ…	622
Ae. albopictus	AalbIR75f2	AALFPA064598	SWKY01000008: 8275832-8292414 (-)	MAETAIVSQLLLSYFSAMNLNYLTLFNCWNSKESYEFVQSFSNQGMFIDVVKLNEDVFDSAKQAERITERFRTNIGVVLDYDCDGSSEIIQKCIDYKCFSTSTFWLIIDWQHNQTVFLFLENVNLYVDAEVKVLTRNGLYDVYNNGRPLGGQLNVTLDREINLETNRLRPSRFAGKPKYEHRRTLTDLTLRVGTVSQRFPRLNNSIEQVVTHLESDKDRHMDHAVRFGHRLIKALHATLLYKVHYIHYDRWTFNDSTGGILGALVNKEIDLSSTGLMTKIKRMEHLASVLSYMTFELMFIFKTPESTQLTDNAFIRPFSTNVWLMILLTIVLGSIAMKFSFSAEYKLRDILKARENPPFLSLIVEFLGNYCQQGSQYMPESLSGRAMQLFMLLCTLMVY…	630
Ae. albopictus	AalbIR75g	AALFPA042324	SWKY01000002: 73757823-73785649 (-)	MAIGGKYVPMLMGLLLVVVSSVVSAAKLARAITDDVEFITPRGFGLGPGGLGPLGPGGFRGIEILPRPEPSWKAGATLVADNPEQQIMGTISFKQWAPGHVETAINATGLPVGKHAVHVHAFGDMREGCKSTGPHFRSSIIGNIEVKDDGNAMIDFHSPYINLFGFAGIVGRAIVIHEKPSEIYRFPDLSINNPVSFQGEEDTVGARIACGIITILDNVSSGIDSSTKVNKALTIALAQLLNVSITFHCTPDWTKGVLNDLRTGSSDLGATPSYLTPERIKSVQFIAMTGPLDYKFIFRSPKLSYTDNVFILSFHLHVWLSIGGIVLLAAALQLVISRFDHPSESADDPRGQIGPGEVLLSMIGIASQQESLVDLRSVSSRTMNIVMLISLMFLYISYS…	613
Ae. albopictus	AalbIR75h	-	SWKY01000005: 8029549-8049046 (+)	MTDLKTVLRLLLLSLTIGSSVGQTEPPNDAETMLLDLVPFFKIPLKIAIFVCWPNEKSAELVRRMMMTTTQSPHLMQLHNDSLENVALLDTLEPHQHLAVIDVACPNSERFLTQAGYRIYHKIRWVLLDSEAVGFDGRERRESKVLNLLSGMEVTGNCEVFYFTWSDGGDLLVKDVYRISMPTSLIENVVAIWRNGTFDDQRMELSTAVRRRNLQQTAIRTTVVYTDNYTLHHFEDYENPQIGTPCRTSYHLARILYHFYLNATMEKRFTSSWCYPNALGLCGDFIDNRTEATATVLLIVAWRLNYVAYLKTPIFAHVRFIYKMSNLSMTDNIFELPFNTNVWACTFALVVLSGGLFAGARAVGKRKYREHLELIDSAFNVIPIAAQQGSIIEAKGIGL…	627
Ae. albopictus	AalbIR75i	AALFPA046723	SWKY01000005: 7292413-7304907 (-)	MTDLKTGLRLLLLSLTIGSSVGQTEPPNDAETMLLDFVPFFKIPLKIAIFVCWPNEKSAELVRRMMMTTTQSPHLMQLHNDSLENVALLDTLEPHQHLAVIDVACPNSERFLTQAGYRIYHKIRWVLLDSEAVGFDGRERRESKVLNLLGGMEVTGNCEVFYFTWSDGGDLLVKDVYRISMPSGLISNVVAIWRNGTFNDQRMGLSTAVRRRNLQQTAIRTTVVYTDNYTLHHFEDYENPQIGTPCRTSYHLARILYHFYLNATMEKRFTSSWCYPNALGLCGDFIDNRTEATATVLLIVAWRLNYVAYLKTPIFAHVRFIYKMPNLSMTDNIFELPFNTNVWACTFALVVLSGGLFAGARAVGKRKYREHLELIDSAFNVIPIAAQQGSIIEAKGIGL…	627
Ae. albopictus	AalbIR75j	AALFPA066944	SWKY01000005: 7575475-7587713 (+)	MTDLKTVLRLLLLSLTIGSSVGQTEPPNDAETMLLDFVPFFKIPLKIAIFVCWPNEKSAELVRHMMMTTTQSPHLMQLHNDSLENVALLDTLEPHQHLAVIDVACPNSERFLTQAGYRIYHKIRWVLLDSEAVGFDGRERRESKVLNLLGGMEVTGNCEVFYFTWSDGGDLLVKDVYRISMPSGLISNVVAIWRNGTFDDQRMGLSTAVRRRNLQQTAIRTTVVYTDNYTLHHFEDYENPQIGTPCRTSYHLARILYHFYLNATMEKRFTSSWCYPNALGLCGDFIDNRTEATATVLLIVVWRLNYVAYLKTPIFAHVRFIYKMPNLSMTDNIFELPFNTNVWACTFALVVLSGGLFAGARAVGRRKYREHLELIDSAFNVIPIAAQQGSIIEAKGIGL…	627
Ae. albopictus	AalbIR75k	AALFPA061389	SWKY01000730: 181585-187232 (-)	MTGKIRWFLLVSCWCCFISVQSDAEVPAVVLDILSTIKYPLKVTLMTCWDYGEKVKYLNVLNDRYLTSFADDHIDQFVEDINDHQTFLIVDINCPNTKHLLKAADKLLYIKYRWLILNTELSEANQQSGENQSQFFLNKLDDLPLLISSEIFLLIRQQQGLYRIEQVYKKSKDAPLTAEPFGTWNNGSMIDERKIKVTSIRRLNLNGHTLKASLVVTNPDTLHHLTDYKDKHIDTISKVNYILTNCLVQYYLGARVHYSIVSTWGYFNTTTKRWDGMIGELSHNVADLGASPLFFTTDRIAVIEYVAMTSATRSKFIFRSPKLSYTENVFLLPFDDFVWMCTVIVIFLASCLLVVTARAEWKVPLTVDDPSDGTILRASFRDTLLMIYGATCQQGSSTL…	626
Ae. albopictus	AalbIR75l	AALFPA079963	SWKY01000002: 4946213-49482672 (+)	MTGKIRWFLLVSCWCCFISVQSDAEVPAVVLDILSTIKYPLKVTLMTCWDYGEKVKYFNVLNDRYLTSFADDHIDQFVEDINDHQTFLIVDINCPNTKHLLKAADKLLYIKYRWLILNTGLSEVNQQSGGNQSQFFLNKLGDLPLLISSEIFLLIKQQQGLYRIEQVFKKSNDAPLTAEPFGTWCNGSMIDDRNIKVTSIRRLNLNGHTLKASLVVTNPDTLHHLTDYKDKHIDTISKVNYILTNCLVQYYLGARVHYSIVSTWGYFNTTTKRWDGMIGELSHNVADLGASPLFFTTDRIAVIEYVAMTSATRSKFIFRSPKLSYTENVFLLPFDDFVWMCTVIVIFLASCLLVVTARAEWKVPLTVDDPSDGTILRASFRDTLLMIYGATCQQGSSTL…	642
An. gambiae	AgamIR8a	AGAP010411	chr3L:2867458-2870025 (-)	MFEGVSVLLDTTWIDSRYLASAAEEFGIPYFHIDLSVQTYVKLLESFLLARGGNDVVYILPNYQDADATIYLLITDSYLRAIVFGELDGDTVDRIKDLRPYPSFYAVIAGTMEMNTILQKAIDGGLVRKPEKWNLLFTDLQTDKYTLGDDFPQMNRLVLDSNTCCILLQQRFPCICPDPFDPMDAHLQNVLERIVQWFIKDPIPLVRASNCTPESQQQELLEHAIAAQTKLMNEIAAMAEFWITLESGMLRPNLNLSIISQPANQNTTSAAAQPPPATTIGNVAKGQIVLVKNESLKPSKRFFRVGTTESIPWAYRKRDPNGNILRNSTTGEPIWEGYCIDFLHQLSVVMNFDYDLVSPRNGTFGLRDADGKWDGLVGDLVVGEIDFAIASLKMTAERE…	828
An. gambiae	AgamIR31a1	AGAP009014	chr3R:23550238-23553011 (-)	MLTSLTVGVHHRTTDRLLVDFVTLKHCHHAIIFDCHSSAFDRAQVLKVSHNSSKLVRFVDIAANSTPSNVVRALFTPRQHAKLCAVLDFACPGAPNLLEEVSKHRYMNNTVSWLLLSRNTTADLLPRVLWNTAGIQMNSDLVTAIETTDHRGVFNLFDIYSKGRHLCKDIFQTLLGTWSADGGFRLTPNYSPYKIRQNFNFLQLRGVTVIDRENVTSGKVDQLLGEPGLTKGIVAFVKYHYALLVVLRDFHNFTIKFRPTRGWAGRLRSGYRLGLLGVVQRHETDVAATGIIMRLSRQPELDSIHYSWAFETGFIYKITPDIGSKSEGNGFVAPFSLPVWVALLLSLALSVLVLQYLARLSADERNTRATMAYVLDVMACVAQQGVPNVSRLVPTRVAV…	630
An. gambiae	AgamIR31a2	AGAP029147	chr3R:23545484-23550175 (-)	MFAYTLLIFACVDLAWTSSFDGQMIKDILAYKNSQRVMIMGCNDGKFREVSFNMSKKSTDEMLFLEFVPLAKDLMLTGVFVQSMHYTSNDTFSKTPSSAPSSPNSYTIIADIDCSTVRKNIQTVEFQDKFNGSYAWLFIANEYKLQDLVQEQKKPFCLRLDSDVLWLQKAANSCFYHLIDLFALSDKRCGTFQMTQAGHWRQTSGLHIIDGFSKVKLRKNLHQTMLRGLFMHSTPDMLKTKLNHMYGNDTSKALGHELFHYALLNFLQEEHNFSVEYQYSSQERSEVIPSYDVVASGVFQSLQDKPLNARILLQSWTYRLGFIFRLTPELNGATRETSYLSPFTDTTWYSVASVLALVLGVLQCITIFHAELSSLARNHYLIDTIGLIAQQGTAQSSAY…	631
An. gambiae	AgamIR75d	AGAP004969	chr2L:7301301-7303528 (+)	MIVNRTVLLLGFTVFLGRCCAMLDTWNQNVSALAVNYFTAKHVKSVTVIRCWEAEERYDFFLAATRKGLLVKFLLLANNVSNCVFVEMYFLSSQDQILNKLLYGNLHWLIVEKQLPVKRSIDSGPYSSDQLELLYNERLRPLDVMPYTNVVLAFLNVSDSWELFELYKPYRKARLSVVNIASNYLPAVDRYGSQLIVRRKLVDRRRNLQGFAMPCGTATTSPEYFTGMDDRNDVHDLFTKANFPFIRELMYDLNFTLNMVQLDKVGYKQNGTFSGVMGKFQNRSIELGCLGTLMRTERLEVADFMIVTLIIKSSIIFRQPPLSIVANIFELPFSVGVWACCFALMAIYWMTMIAIRQLTSGERFGAIESLVYIIGTMCQRGCDIVPQFNGTRLLMFSLQ…	625
An. gambiae	AgamIR75g	AGAP013085	chr2R:10845610-10848872 (-)	MRCLLLSFTCLALTSAAQKELVLFDLMKWQQLKVVYVFHCFHQQDVLIHQLHSAMKNHPASMSFLNVASFSGSKFEASLQSLHVGVGLMADLNCDGLAGVLKALSVRGFFNGARFRWLLGGLGTLQQSRMFLEKLNITASSMVLLTLPMRTSNNDTNFAILDVCGHRVGTRWELSFLQIGAWSTSAGLTMWDKRSVYERRQNLLGMQLTGIAKATAIGASTVTGELQSGRAYGLRLWNVLSTMHNLSITENPVNEGNQQPFDLIINPVEIKQQDISKLHYTAAVHDTQTILLFLHPNVDWTRNLFLRPFTVLSWLGITALFLAFLLLMCCILHLDRLEGQDRENGILVLVLGILCQQGFIETFHSYASRITVFAMILFSMLVYQFYLTYIVSFLLVVPP…	601
An. gambiae	AgamIR75h1	AGAP001811	chr2R:10851283-10853577 (+)	MKVVVCALFLLGLLTPTRCSSRTQLIKEFLEQRSITSLLLLHCVQELVDQDVIRIASALRQSFHGSVYYLDVTGAHFRRHFQWHMFYERYKTAITLNLECSGMESVLSHLSDNAYFNDTFHWLMFGGRNFEQVTCLLSAQNINYDASIMLVFDRGDRADVPRIFEVYDVRGTVKRRGGRVSFDLLGTVSSLNQLPKRRARSQDLEGIELWTALTTISKHQPRPLIEYLNTVKRQTSYTATIHSYQLVKLLEMKLNFKLIVILTEDWRFDLIGKNSSRGVVGQIQTKQVDFATTPFAITPERIAIFEYTIEIAHGTFYTVFRHPKSLNNSNIFMLPFTNIVWLAISLIFGAVALLIALLIVCIHRTGRSRSTLDWLVEQSLLGTLGMVCQQGIHHRIIRW…	640
An. gambiae	AgamIR75h2	AGAP001812	chr2R:10855568-10857858 (+)	MKVVVCALFLLGLLTPTRCSSRTQLIEEFLEKRSITSLMLLHCVQEPVDQDVIRIASALRQSFHGSVYYLDVTGAHFRRHFQWHMFYERYKTAITLNLECSGMESVLSHLSDNAYFNDTFHWLMFGGRNFEQVTCLLSAQNINYDASIMLVFDRGDRADVPRIFEVYDVRGTVKRRGGRVSFELLGTVSSLNQLPKSRARSHDLEGIELWTALATIDKLQSQSFIEYLNPVKRQTSYTATIHSYQLVKLLEMKLNFKLIVILTEDWRFDLIGKNSSRGVVGQLQSKQVDFVTTPFGLTTERIAIFETTIEIAHGTFYTVFRHPKSLNNSNIFMLPFTNIVWLAISLIFGAVALLIALLIVCIHRTGRSRSTLDWLVEQSLLGTLGMVCQQGIHHRIIWW…	640
An. gambiae	AgamIR75k	AGAP007498	chr2L:46923249-46925420 (+)	MDKSRYLQFLVQSLIVLKVLTVSNGTPQATAVNPLSPQTQTDQRIAAVRDLLVHLDRAHQLLVLTCWSPSVRYALWQSVRESTATSHRGTASVRFAPIDQRHLPWHDPNQHQIVIVLDLSCPGTDRLLESARQLLYYRVRWIVFRSSIEESGGSVRGWSNCSEYSVLDRLPLLVSNELFYFCTETSTGQHLVRQQYRLAARSASSSVPIYETFGTWNAALGVRVVVDSKVRPPVTSIRRQNFHKFQLRASLVILHNETLNHLDDLHDKHIDTLSRVNYLLTKSVAHALNATVKFSIVDTWGYRDRETDRYNGMIGELQRDLADLGGTSMFFTQDRIKSVDFLAMTASTRASFIFRAPKLSFTSNVFVLPFDQYVWYCTVSFIVLSGVLLLVMLRTEQRY…	675
An. gambiae	AgamIR75l	AGAP005466	chr2L:15949821-15952169 (-)	MGGRDKQDLILPLMIAPLLLSGYSVAAAVDASMVGAVGALLKLIGTPLKVTAFVECWNEGEKLMFARIGLSGGRHLMQFVEPRRASPDARTDVKDMDNYRNATLDEDAESHQTLVVVDLRCNGSERLLAEAGQRLYLNYRWLLMDFSEGGAPLGIEHYLAVLQDLPALVSSEIFVMLEEDGQSIRFMQVYRVSQNSELLTEHYALWNATVPGDTEGEMIDLRTHKVTSVRRKDLHGHYLRASMVITNPDTLNHLTDYKDKHIDTITKVNYILTNCLVAYLGAEVNYTRVATWGYYNTTTGMWDGMIGELVHNTADLGASPLFFTTDRIAVIEYLAMTSETRSKFIFRSPKLSYTENVFVLPFDDKVWICVIAVIIVSSVLLLVTLWAEWRITNGDLDMP…	669
Cx. quinquefasciatus	CquiIR8a	CPIJ020118	DS234283:13106-16295 (-)	MRHLVLSCRTERMIVHEREQQNVPALASRAIRSFLAQTKGVSVFDYYIAYNRDHVIFNDNMELCSAVQKGATFLLDFTWTDTNRIMSAADNFNIPYIHADASPQTFLKVMETYLRARGANDVVYIFDSPENADMAIYFLITESQLRTIIFDRLSDNAIERIKSVRPYPSFFAIIANTSQMGVLFRRALQGGLVSKPDKWNLIFMDVETESFEHHETFPAMSRLLVEKSTCCMLLNMEDGCTCPVEFKPWEAHLENVVQKVLQQALHDQLPLVTQEDCSVVGSSATADISSLLRDLRADERFWMPDGSRMLRYNLNVSIWSSTEEDEAEAIRVGSIAKGVVVPSEGNRIKATKRYFRVGTTESIPWAYRQRDPQTGEIILDEAGQPIWEGYCIDFLRQLS…	887
Cx. quinquefasciatus	CquiIR31a1	CPIJ018715	DS233123:77592-82681 (-)	MIFVQSTILVSLFALCSALSIDFVRAFLHLKQSKNALFFLCTLQDVSNLFISTNDENISARFINLAGLNSKDPTSFLPHNSYAITTCIFDYSCTNSLQVLQAFSSLRYFNTTYSWLFLADNNSRTDVNHILGKLMSVQMNSDITVAEPVPESNGTSFELVDIYAKGRHLCRDVYRNVYGRWSYEGGLEMVANYRRYYVRGNFNGLQVRGTTVIDQDNVTSQDVDRILSVPGTEQGIVSFVKYHYALLVMLRDYHNFGVKYRVTRGWAGRLKSGYRLGLLGILARNEADIAATAIFQRINRHAEFDIIHQSWEFSAGFIYRITPQLSGATGGGNFFTPFEDSVWIASLITLTAILVILKFSVFIIFKSASNEPNTSLISYLVDIVGTVSQQGIAGRVSAR…	636
Cx. quinquefasciatus	CquiIR31a2	CPIJ010930/018714	DS232100:5801-8940 (-)/DS233123:72996-73989 (+)	MTSKLSIVASFLLACHALNVDFIKDFVKLKRSKSVVFFLCDLSEARDVFITLNEFNIPTQLVNLADQDVKDPTQVLPRNNYAKTACIFDYSCTNSLPTLRAISTLRYFNTTYSWLFFAGNDSTVDSNHVLWKLKSIQMNSDVSVADPLAGFNGTAIEIADVFPYAPGRHLCKDIFRKSYGKWIIGRGMMFESDYRPYYDRGNFNGLQLRGVTVIDKDNVTSNDVDRILSVPGAEQGVVSFIKYHYALLVILQDYHNFKIKFRVTRGWAGRLKSGYRLGLIGVLARNEADLATTGIFMRTNRHAEFDMIHQSWEFSAGFIYRMSSILSEASNQGNFFTPFDPSVWISLAFTLVIFLVIMKVSAVFISKHSFNEPNVPIASYFVDIMGTMSQQGIAAAVSP…	636
Cx. quinquefasciatus	CquiIR75d1	CPIJ010900	DS232126:217607-219720 (+)	MEVVKLWFLLAYHYFAWAKPWDRKEFFEISSTYFKARHVKSVTVFSCFGDLDDYWLMKSYLERGFSVRILSSYTEFNASGPSNSGVLVEARCEMVAKLVEKENINAYMLTNIYWLFLEVKPKTSEFSNNDKNSTVPSSLRVLYDKRFRNVDVLPMTHVAIGFLEERWRLFDVHKPYREASVMWQEIACCDNDLVDPKVMKCALWNADKNQKEKRNLQGFAMPAATVITFPEYYAGLENRSDSIHDLFTKANYPLIKTLMYDLNFTLNMLQVNSGGWKVNGTFTGLMKLFQQRSVELGIMGALMRSDRMEVADYTIVTMLIKTCIIFKQPPLSLVSNIFELPFSSGVWLSCGTFVIIYWISLVLFRSITKTESFTVQESLYYMIGTLCQQNVELMPRFNS…	644
Cx. quinquefasciatus	CquiIR75d2	CPIJ010900	DS232126:230397-235027 (+)	MKLTPFVLCLTLICAVVMQPWDKQDFLEISTVYFKARQVKSVTAISCIGAMDDFWLMKSYLDSGFYVRIVTSFGEFNVSGLGNCGVVVDARCEEMVTALIEHKDINAYLLTNIYWLFLDDNSESLESFTNSSVLQNLNVLYNNRFRKVDVLPMTHVAIGYLDERWRLYDVHKPYREASVMWQEIACCDEDLVDPKVMKCALWNVDKNQKMKRDLQGFAMPAATVVTSPEYYLGIEDRSDPIHDLFAKANYPFIKALMYDLNFTLNMLQVDSGGWKINGTFTGIMGKFQKRSIELGILGALMRSDRMEVVDYTIVTMIVKSSIIFKQPPLSLVSNIYELPFSTGVWFSCGGFVVFYWITLVLFRLITKTEPFTVQESLYYMIGTICQQNVELMPHFNSAK…	638
Cx. quinquefasciatus	CquiIR75e	CPIJ012001	DS232158:212470-215655 (+)	MDKTSISTLLLNYLLSINLTYVTFFNCWSSEDNHQILRSFSNSSTFVEIVNLNDSSFNPLLEAKGIDDRSRVKIGLALEFGCLNSVDFLLKCSAKQCFSTSIQWFLFSLTDPDEIFQHLSKADLYIDAEVQVLADGGLYDVYNNGRPLGGALNVTLDRIVEHGTLGQSRHSGKPKYEHRRNMSDITMRVGTVTQIYPNLNDSMDKIMEHLESDRWRHLDHAVRMGFRLSKALHVTSGFQVKYVHYDRWTFNDSTGGILSGLIDREIDYSVTGLMTKIKRMEHLTSVASYMTFELMFIFKTPESSNLMNSAFIRPFSPSVWISVVLIVLLGSFVFKFNYMVEFKMLNMREGIESPSWYGLLVESLGNFCQQGSSFKPKSFSGKVVQISVLMCSVMVYNYY…	624
Cx. quinquefasciatus	CquiIR75g1	CPIJ003576	DS231862:488734-490895 (+)	MVNIKLIVEFFALRYLKSFILFDCSTVISDLHSAVHYSSVYFNGTMQIVNISGEVSHLDKMSSIRHDLGLVVDASCDQTENLFNVMSRNSFFNASYEWLIFSRNTFNSSIRLLRRQNLNVDSRVVLAEETSSEDFMLFDVYNTLFRRNGKFHVTLAGRWNEERGFSIDCRQSLYDRRHDFQNVAMYVVFTDLKRKHNRTILERLETNEPLQDFALWRFSHHYVQMLMMKHNFRVQYITTPGWGSQSTMAHKTSTGLLGQLKLRQVDLAVNTLYVYQDRIAIVDYSVVVAMHNCRFVFRHPRRSNTRITFLQPFDNSAWLGLFTGLTVAGVALFCAFRLERKFPWNISRTSQEYLLTILGFICLQGFAGITFLNASKVIIVVMLSCALLIYQYYSSFIIG…	604
Cx. quinquefasciatus	CquiIR75g2	CPIJ003572	DS231862:433567-435675 (-)	MHWLYLLYLLFNTAHLARSFKFYPIIKEFSLREHVNPMLLFHCDQPDSVDLFKQLSEHFTGSLHSFDLDSHRFFTDHSRLMTTGHFRPSVLADLSCPKIEKLLEVCSENAYFNASYRWLFFSGSEIKASIDLLKKQNLNIDSRVTIAVETSEVDERSYEIYEIYGTIHKREGKIHVVKVGSWCSGTVNWTCSTNCYKQRNNLEGITLWSNINKMGVQNNSTLIEYLQSTDRPRSFMGTRFGYQLMRLLSRHLNFKIHHIITSGWGFDSIGTDSSKGTIGQLQRHVVDASTTPLALTTERTGSFDQTIVIATARLVTIFRHPKNDGTRNIFLRPFHNGLWIGVGTVLLVSTVLLLINLCVEHRKVLKCSSRLILIIVGLFCQQSSTSKISIGSTRVLILT…	627
Cx. quinquefasciatus	CquiIR75h	CPIJ012000	DS232158:211236-213304 (-)	MSTLDSPTFVINFLVSYFGAMHLNYVTVFNCWNPEVTVLDNHHLMGHLSAAVRFVKVVDLSSGEGGLLEIGRGNRSRVGMFLEYGCPRSRELLDVCAKTKCFSTSFHWVMMNGSVLDALGDVDLYVDAEIKVLVADGDDQLKLYDVYNNGKSLGGTLNVTFDRVVNVLPSGEITFGRSIVDQKSKYQNRNNLSDITLRIGTRSRMFPSADASVSDVLRFLESYEKRNVDDVVRIGYMLTKALQKDLNFDIQYTHYDLTSDDAVGVILDKQIDFSIAGIRVLNERMEHLTSVLFYMNYELAFIFKTPTSDNLLDSPFFRPFAPETWFTIFLTILVGSIVIKINHSLEVHYQEYLLGWTGPPWFSALVESLGHFCQQGAHLVARNLLGRLIQLVIMTCALV…	617
Cx. quinquefasciatus	CquiIR75i1	CPIJ003575	DS231862:478721-483678 (-)	MYFFVLLIFTLPLGLTCVQSLILELIRRERCNVLIFFNCPNSEVEMFRYLNEHFWGSIHSFDVADERFFDDHHRLMAGMPDFEDFRAHHKNANDNMLLLSFILVSFLSVIESQSGLILEIMQRERINVALLLQCNSVTSFDIVKHLSANFTVKRQHGKLNVTFIGSWTPAEGLQLICNTKTYLNRKDLKGITLITSASVLGVKWNTTLEEHLRSMDPPNKWAVDRFGYRITHLLSHHHNFKMKFIITLGWGLQYLGTNSTKGTVGQLQQNLVDISSVPLALQLDRLGSYAAVGVISVAKFIIIFRHPKYSSTTNVFFQPFESFLWFAIVAALITSVIAFLVVTKFRTRVEVLDKINVTLIIFGFFCQQGVSIKTIQLSFRMIVIALLLFSVIIYQFYSS…	613
Cx. quinquefasciatus	CquiIR75i2	CPIJ003573	DS231862:448872-450956 (-)	MLFLVLLLNVVQISFSLIDYPLITEFVKKEHANTIILFDCEKLNETKIYKQLSENFFGSIHRFEMEINRFNSDYRRFMSVEHFRFAVIADLSCRNSYDLLTLCSTNSYFNGSYRWLMFAQHDLDVTVDFMETQNLNIDSSVTIAVTSEKSKIDIFEMYGTVHKRGGRINAMKVAVYSQGIINWECSTKLYSVRSDLKRLRLVSVVATLGTTLNVTLEEHLRSLKPARSYAFDRFTYQIVQLLRQRLNFKVDFLRTRDYALEAIGTNSTSGIIGQLQQNLVDFSIIPMAITAERIGSFDQTVGILDVRIMTVFRHPKDSGVRHIFLKPFENLVWVGIGVIVLVSIFVLAMAFGTKRRCSLDLLQCATAVAGMICQQGSIDKTAFGLSRIATIAVVVFSIL…	620
Cx. quinquefasciatus	CquiIR75i3	-	DS231862:443358-445449 (-)	MFHLVVILSVAKAASALIDYSLAAKFLQREHVNTLILFGCDLLDSSKLYREFSESFPGSIHMFDIDSTRFYNDHRRFMEVTHFRLAVVTDLSCVNSYELLNFCSINSYFNGSYRWLMFAKDSLDVTVNFLRTQNLNIDSSVTVAVPTIDEGKCDIYEVYGTIHRRGGKVHAIKVGENDQQAVWTRTTKAFNVRNNLEGVTLMSVVAILGTRLNTTAEEHLRSLTPPKSYVAHRFCYQVVQLLRRKLNFSVDHVRAADYGLEAIGTNSTRGVVGQLQQNLVDLSTLPLALMPERVGSFDQTVAIADIRFMTVFRHPKNSGVRNIFLSPFDNLVWIGIGVILLMSACVLSVAYFVKTQNGSSRISQYFTIIVGLFCQQGYHGKMSIGSSKITIITVIVFSI…	621
Cx. quinquefasciatus	CquiIR75i4	CPIJ003574	DS231862:453829-457598 (-)	MFLFLWISLIQASNAIVHYSLIMEFTKRELANTLIMFSCDGLDYKLLGQNFVGSIHHFQMNAERFYNDHERFMTVGHYRLAVVADLSCDYSHELMIFCSENEYFNGSYRWLLFSEFNMSKTMDSVRKQNLNIDSRVTMVVETIEENFEFYEIFGTVRRRGGSTHVMKVGSKTKNSGVVWTCTTNSYYVRDNLGGVTLLGAVATLGFNKQLTVKENMRSLQPPTNYIGSRMCYQIVQLLKRRLNFRTQHFIVPDFGFDLIGTNSSNGVVGKLQQNLIDLGFSPMAVTKERLGVFDQTVPIATVRITIIFRHPKSGGTRNLFLQPFDNQVWTLIGAVLLVSTGILSVILYVKQRKSRFHCKYTLIVFGIFCLQSYSGRISIIPSRITLITVILFSILLYQF…	616
Cx. quinquefasciatus	CquiIR75i5	-	DS231862:436174-438276 (-)	MLRIFILDYLVLTAALLDYSLIKEFSRREKTNTIVLLYCNMSESVEAFRHLSENFSGSIHALEQGGTQFINNHHRYMATQHFRLSVIADLSCPESTDLLDICSENWYFNGSYRWLLVSADTKDLTFKLMKNQNLNIDSRVTLAMASFESDADEAQYEIFEVYGTVKKRGGKTHVVNVGFWNSAVDHEWNCSTYSYHTRSNFGGIKLRSIVSVLGAPHKITMDNYLSLTEPAKNYVANRLGYRTVKLLGVLLNFRVVHILTTEWGFDVVGTNSTKGIIGQLQQNLVDLSSAPLAITSERMQSFDQTIDLVTRRIITIFRHPKNGGSRNIFLHPFQNMLWLGIILVLLFSSGFLLFGCFVKRQRSQGRCSNFLLLIFGFFCQQSYAGSTAISPSRMVLLTM…	626
Cx. quinquefasciatus	CquiIR75i6	-	DS231862:440768-442803 (-)	MQIVTLLSSIILVNSLSIYPLVREFAQRSHASSITLLQCNSSESVELFRMLSANFSGTIRSVELDTGNFAEHHQRFMAAEHSRLSLVLELNCPRVVELMNFCSVNGYFNASYRWLMISRSSLRGSLDLLSKQSLNIDTRITLAVLDSKRPQHSLFEVYGTIHRRGGQLDVMQVGIWKEREGVVWNCSSEKYSMRSNFKGITLWTSVTTIGIPKNQPLLEYLLSLEPPRNYVANRLGYRAILLLSAHLNFSAKFIKTSEWGLDIIGTNSTKGVIGQLQQNMVDFSTTPLALATERLGSFDQTIEIVTRRIMTLFRHPKLSGTRNIFLQPFQNWLWFGVLATLLVSAAVLLVAFYNERHRGLLENCHFILVTIGFFCQQGFSGSPSIYSSRIIMITMLLFC…	620
Cx. quinquefasciatus	CquiIR75k (Cterm)	CPIJ008619/008620	DS232014:601153-608027 (-)	RSDPLSDYPVQITVMQDGCWTDHEKTFFWRELASIPAAVRFSGLDVGDLPWDDPNQHRNLLVVDASCPGTKRLLQQAGQLLYYRVKWIVIDRGSLDCGRFLRFFDGLKVLISSEVYYLCAGEGVDGYSIRQVYRYSIESSLAEEVYGYWYRGVVVRNDHAAIAASVRRQNLNRFKLRASVVITHNATLNHLEDYKEKHVDTITKKNYFLTKYMIENLNATVQYSYVNSWGYRNPKTGRFSGMIGELQADQADLGATALFLTADRIREIDYLSMTTPTRAKFVFRSPKLSVTDNVFILPFNGTVWMCIISFIVLSATLLLIIMLVEFRYTTVRYGSFRPTLMDTMMNMFGTSCQQGSFMEPKSLPTRCLILLSLIVLMFLYASYSANIVALIQSPSTKIR…	604
Cx. quinquefasciatus	CquiIR75l	CPIJ013866/013868	DS232311:34384-44461 (-)	MAIEKLFLSRTFLVGCVILLTQSPAGSAEGAFPGLVLRGLLETLGHPLKVTVMSCWGETDRLEVFKVLNERYLTCFVDDHISRFVEDINDHQTFLVVDLACPGTKQLLKSAGLLLFMKYRWLIVNSKFFVEDHPSEEDQVQFFEQSLADLSLLVSSEIFIFIKQTANNFSVNQIFKHFELAPFKVELFGSWIDGGFKDKRNERVTSVRRLDLQGHTLQASMVVTNQETLQHLTDYKEKHIDTITKVNYILTNCLAAYMGAAVNYSVVSTWGYLNTTTGRWDGMIGELSQLRADLGASPLFFTSDRIAVIEYVAMTSATRSKFIFRSPKLSFTENVFLLPFDDLVWMCIGGVVLLSSGLLVITGLAEWRVPLTVDDPADATILRPSFRDTLLVIYGATCQ…	645
Cx. quinquefasciatus	CquiIR75m1	CPIJ001814	DS231834:1620591-1622797 (-)	MTRLLKLLSLLISFAIVTTTNSSHFLSSNLPNEPQLVIDLVSFLKVPLKVTLLVCWSKEKTADFIRQVNWPSFRIVAKPVFIEAKSDSVEHLRFLDTREPHQQLVVVDVACPRTVELLLAARYRIYHRARWVLLDSHRGEMEPERRVFDAVGSLPVTGSSEVYYFRTDLIGGNVSIRNVYRNSMQRGLISEEIAIWCNGVIDDRRAGRSVSVRRKNLHQLPLRTTLLYTDTFTLDHFDDYENPQIDTPNRLSYLMINSLYRIYLNATFVKRYSTTWCYPNPKTGGLIGVCVDLINNHSEVGAFMFITTSRLKMMDFLPLGMEGTLSFIFKAPKLSIMNNIFELPFDPNVWVCLFSLVFVLGVTFYLMTKLNDFKTRPLRNKDNSYDQVFNAVSITLQQG…	637
Cx. quinquefasciatus	CquiIR75m2	CPIJ001813	DS231834:1617239-1619440 (-)	MATYWTLLALTVSISLGTTHSQSPPTTPELIIDLVSFLKVPLKVTLLVCWPKDETADFIRQVNWPSSRLVGKPIFIEAKSDSVENVRFLDTRETHQQLVLVDVACPGTGELLREAQHRIYHRTRWVLLDGHRGQMEPERRVFDAVGSLPVTGSSEVYYFSTYFVSGNVSIRNVYRNSMESGLLSEEIGIWCNGTIEDKRAGRSVSVRRKNLQQLPLRTTLLYTDNQTLDHFDDYENRQIDTHNRISYMMINILYRFYINATFVKRYSTTWCYPDQKTGDLIGVCVDLVNNHSEVGAFMFLTTSRLKLMDFIPLSIPTPILFIFKAPKLSITNNIYQLPFDPKVWVCLLGLVVVLSVVFGLMHFMDNLTTRPLKGQTNRNDQVFNAIAIAVQQGCLLVSK…	632
Cx. quinquefasciatus	CquiIR75p	-	DS231862:427730-429847 (-)	MKLQGVITLLLAHSVLGLFDVNLLEDYLRWKRLRVVVIFHCLDQNHDILKLSERLSYSFSGKIHYVDISNLTVTWNHSHSMMSSYHLLGATVDLQCPPVSQLFDIISDHGYFNSSYHWLLYGETDSRNSASCLLDEQNLNIDAKVTLAVEINRTESGGYYDLYDVYSTFRRRGAKLNVTLVGNWSTGKSFQLASNQTEYERRIDFGGIWLKGAITALDQVHYETLMEHLTSDAPVEAYALHRFGYKIWELIMQKHNFTIKLLRTPAWGIATSERDSHSGIIGQLASKEADLAINTLTYTKDRISIIDHTVTVAMSKMLLVFRHPKVTGNRNLFLRPFEVDAWMAVLGVIILASIVLFGNFCAESYKEYYDKEVHDNRSLVFLTVFGILCQQGFSSKTMF…	630
D. melanogaster	DmelIR8a	FBtr0071333	chrX:9232730-9236586 (-)	MELPLLVLLLALRFAGSEVLKITFWIEPVQRAEFDTDIAMVLKELDALRLDVKVDDTTLTLTRSEDGLDMQRFCEILSTVGASAVIDLTYSHWEEGYNLVRSLGIGYVRLERIMRPFLDMFGDFMRQKRANNVAMVFMNARDAVEAMQQMLVGYPFRTLIMDASQTDPGQHFLERIRSLRPAPTYIALFARAAAMNGIFEKVQKADLFQRPLEWHFVFLDTRDRVFKYRRQAELCTRFTLNPRAICRSMPMPDLYCGSGFTMQRAMLLNVLRSLINAAQVSPGYPLAIYQDCNATASSSEVSDPLEKDDYNWLDMVHWSNFLAYAPPLPHIQDQFQSPVPGLTFAVNISAGYYSSEHEAKTDLAAWSSVGEMRLLNETISPARRFFRIGTAESIPWSYL…	936
D. melanogaster	DmelIR31a	FBtr0336968	chr2L:10405565-10408197 (+)	MNLLISMFILILAAGEGEIIPSMEESVVTNFVKSLVKTKQAIVFSCLFKDFKEISLALMRINQFVSVVNLNQSYSLTSILTRENYARTSVMVNARCSGSSELLFEASENRYFNKTYQWFLWGVDLEVQSLFPLNLNYVGPNAQITYVNETADGYAYWDIHSKGRHLKSNLEINLIATLINDTLNIARDIFHLQSIDFRGQFNGLTLRGASVIDKEDIISNEQIESILSRPTKDAGVAAFIKYHYELLGLLRERFNFTVNFRNSRGWAGRLGNTTFRLGLLGIVMRNEADIAASGAFNRINRFAEFDTIHQSWKFETAFLYRYTSDLDTHGKSGNFLSPFSDRVWLFCLLTLGAFSIIWVLFEIIDYKILRIRVNSQKLEHLNQKSSVICIKTTCIERIL…	629
D. melanogaster	DmelIR75a	FBtr0273392	chr3L:17815570-17817921 (-)	MQLVQLANFVLDNLVQSRIGFIVLFHCWQSDESLKFAQQFMKPIHPILVYHQFVQMRGVLNWSHLELSYMGHTQPTLAIYVDIKCDQTQDLLEEASREQIYNQHYHWLLVGNQSKLEFYDLFGLFNISIDADVSYVKEQIQDNNDSVAYAVHDVYNNGKIIGGQLNVTGSHEMSCDPFVCRRTRHLSSLQKRSKYGNREQLTDVVLRVATVVTQRPLTLSDDELIRFLSQENDTHIDSLARFGFHLTLILRDLLHCKMKFIFSDSWSKSDVVGGSVGAVVDQTADLTATPSLATEGRLKYLSAIIETGFFRSVCIFRTPHNAGLRGDVFLQPFSPLVWYLFGGVLSLIGVLLWITFYMECKRMQKRWRLDYLPSLLSTFLISFGAACIQSSSLIPRSAG…	629
D. melanogaster	DmelIR75b	FBtr0302293	chr3L:17818073-17820193 (-)	MLQLHNLILHNLIHMAKLSHVLILHCSLSHLALLAQSKNIFTQFQPLHSDIQLNDDFLNHNILKLGVFLDINCDKSGTVLDMASAKRFFSHRYHWLIYDRSMNFSVLESHFKEAQIFVDADVTYVTHDPFSKNFLLYDVYNKGRQLGGELNITADREIFCNKTNCRVERYLSELYTRSALQHRKSFTGLTMRATAVVTALPLNVSIKEIFDFMNSKYRIQLDTYARLGYQARQPLRDMLDCKFKYIFRDRWSDGNATGGMIGDLILDKADLAIAPFIYSFDRALFLQPITKFSVFREICMFRNPRSVSAGLSATEFLQPFSGGVWLTFALLLLLAGCLLWVTFILERRKQWKPSLLTSCLLSFGAGCIQGAWLTPRSMGGRMAFFALMVTSYLMYNYYT…	605
D. melanogaster	DmelIR75c	FBtr0302292	chr3L:17820493-17822834 (-)	MTSWPLYRLIVFNLLEINLSNLMVFHCWSIKEAFPLVEMLNQNGIFSQYIDVQNPDNLANVHKEYLDSDLVRLGVFLDLGCDKAELVTNQSSRARLYNQNLHWLLYDEAGNFTKLTQLFEGANLSLNADVTYVSREDEERFILHDVYNKGSHLGGKLNITVDQTLQCNRSHCQVKEYLSELHLRPRLQHRMDLSSVTFRLAALVSVLPINSSEEELLEFLNSDRDSHMDSISRIGNRLIMHTQEILGFKLHYIWCGTWSVQDAFGGAIGMLTNESAELCTTPFVPSWNRLHYLHPMTEQAQFRAVCMFRTPHNAGIKAAVFLEPFMPSVWFAFAGLLIFAGVLLWMIFHLERHWMQRCLDFIPSLLSSCLISFGAACIQGSYLMPKSAGGRLAFIAVML…	623
D. melanogaster	DmelIR75d	FBtr0309798	chr3L:18908260-18911182 (-)	MLVAYYRHHGVHSLMLVVCHTDIADFRLWKLWQHFNLNNFYVQVSTESSLRDLQHVDALDEHKDAPPPKSFHANNSTHWETSFLLPALPYKMGILLLEFSSECALNLLRWSAASEHNYFTTNRFWLLLTEDPGDIDLLEDPEIFIPPDSELRVLHYENVGNFSCSLIDLYKVAAWKPLKRTLVGHNIRNSRHVIHALQHFGSAITYRQDLEGIVFNSAIVIAFPDLFTNIEDLSLRHIDTISKVNHRLMLELANRLNMSYNTYQTVNYGWRQPNGSFDGLMGRFQRYELDLAQLAIFMRLDRIALVDFVAETYRVRAGIMFRQPPLSAVANIFAMPFENDVWVSILMLLIITTVVLVLELFFSPHNHDMSYMDTLNFVWGAMCQQGFYVEVRNRSARII…	627
